# A quantitative approach to poxvirus infection reveals general correlates of antigen presentation and immunogenicity for viral CD8^+^ T cell epitopes

**DOI:** 10.1101/2024.11.18.624047

**Authors:** Matthew J Witney, Nathan P Croft, Yik Chun Wong, Stewart A Smith, Inge EA Flesch, Erica Keller, Nicole L La Gruta, Anthony W Purcell, David C. Tscharke

**Author notes:** Co-first authors with equal contribution (Matthew J Witney, Nathan P Croft). Co-senior authors with equal contribution (Anthony W Purcell, David C. Tscharke).

## Abstract

CD8^+^ T cells are essential effectors in antiviral immunity that kill infected cells displaying viral peptide epitopes on MHC class I. The pathways underpinning antigen presentation on MHC I are well known but we lack a general understanding of the quantitative and kinetic relationships between source proteins and presented epitopes, and how these relate to immunogenicity. We used quantitative mass spectrometry to interrogate infection with vaccinia virus, the MPOX vaccine, measuring amounts of >40 viral epitopes and their source proteins multiple times after infection in four cell types. This revealed that up to 90% of the epitopes were presented as fast as their source proteins were made and that protein amounts failed to correlate with epitope levels. Further, a significant correlation between epitope levels and immunogenicity required presentation to be quantified *ex vivo*, with each step away from a matched infection route and natural presenting cell eroding the association.
