## Supplementary Table 1 for "A quantitative approach to poxvirus infection reveals general correlates of antigen presentation and immunogenicity for viral CD8^+^ T cell epitopes"

### Sheet: FINAL_MASTER_epitope_and_t_cell
Allele	Sequence	COP protein name	Peptide start position	Peptide stop position	Concatenated name	Uniprot	VACVWR number	Peptide Length	IV Tested in N mice	IV Immunogenic in N mice	IV Average if Imm	IV SEM of +ve	Phase	measured affinity **	NetMHCpan4.1 #	BMDC_epitope sum	DC24_epitope sum	MC57G_epitope sum	PMF_epitope sum	epitope in vivo abundance (fmole)	epitope_t.half.max_BMDC	epitope_t.half.max_DC24	epitope_t.half.max_MC57G	epitope_t.half.max_PMF	protein_t.half.max_BMDC	protein_t.half.max_DC24	protein_t.half.max_MC57G	protein_t.half.max_PMF	t_diff_cat_BMDC	t_diff_cat_DC24	t_diff_cat_MC57G	t_diff_cat_PMF	IP Average if Imm (Croft et al, PNAS, 2019)
Kb	AIVNYANL	A11	198	205	A11 (198-205)	A11_VACCW	VACWR130	8	10	10	0.581	0.101015	L	0.767888	10.71	21.4474	25.3372	9.0562	0.05	NA	1.74593	5.45567	1.5	NA	5.07441	6.0231	5.0017	5.69275	epitope before	coincident	epitope before	unknown	0.460071
Db	YSQVNKRYI	B2	54	62	B2 (54-62)	B2_VACCW	VACWR184	9	10	10	1.231	0.0977704	E1.2	32	33.5	32.3561	4.06259	29.3558	0.05	0.053909	1.27746	1.23566	0.420783	NA	2.53647	2.17063	1.30601	4.91344	epitope before	coincident	coincident	unknown	1.16714
Kb	VNLAYSKL	A57	129	136	A57 (129-136)	A57_VACCW	VACWR182	8	10	0	NA	NA	E1.2	0.5	5.33	37.3485	24.9969	1.53003	0.648099	NA	2.3139	3.30868	4.00681	4.13323	NA	NA	NA	NA	unknown	unknown	unknown	unknown	N/A
Kb	TVYVFPNT	A18	424	431	A18 (424-431)	A18_VACCW	VACWR138	8	10	1	0.16875	NA	E1.2	1.54951	26.09	74.2283	49.071	30.0332	0.713306	NA	1.64952	3.12459	2.75258	5.5	3.56472	4.0494	2.39523	4.90267	epitope before	coincident	coincident	coincident	0.252929
Kb	TIFKYIGL	I5	50	57	I5 (50-57)	I5_VACCW	VACWR074	8	10	2	0.06875	2.77556e-17	I	1.46734	5.04	78.4557	279.57	186.064	94.3421	NA	4.39791	3.61238	2.00866	3.48167	NA	NA	NA	NA	unknown	unknown	unknown	unknown	0.03025
Db	FAIKNTDDV	E11	17	25	E11 (17-25)	E11_VACCW	VACWR067	9	10	8	0.558281	0.0939545	I	7.3	10.6	84.5416	57.4956	30.1278	2.39391	0.0635497	5.01704	5.33113	4.59275	6.54267	3.93285	3.89723	3.22276	5.47696	epitope after	epitope after	epitope after	epitope after	0.360063
Kb	VFIDIREL	B15	64	71	B15 (64-71)	B15_VACCW	VACWR196	8	10	2	0.120625	0.021875	E1.2	0.5	266.65	110.376	260.069	150.129	4.82433	0.212845	0.696372	1.04719	0.449584	0.25	7.5	5.94409	4.91292	5.76534	epitope before	epitope before	epitope before	epitope before	0.121458
Db	VVIKNSDYI	C2	221	229	C2 (221-229)	C2_VACCW	VACWR026	9	10	0	NA	NA	E1.1	0.90403	6	118.258	75.0127	10.2825	0.723077	NA	2.22477	4.10787	2.95206	5.5	1.60714	5.29825	1.87755	1.47329	coincident	epitope before	epitope after	epitope after	0.0475
Kb	LNFRFENV	C4	125	132	C4 (125-132)	C4_VACCW	VACWR024	8	10	10	1.488	0.106513	E1.2	0.84	7.33	118.959	244.562	112.539	1.65549	NA	1.36618	1.351	1.25958	5.5	0.32268	0.685469	0.477887	0.492044	epitope after	coincident	coincident	epitope after	0.909489
Kb	NTYLFNIL	A10	171	178	A10 (171-178)	P4A_VACCW	VACWR129	8	10	10	0.575	0.0682276	L	0.5	21.07	162.533	217.36	59.2922	0.05	NA	6.02232	4.12231	4.0024	NA	5.16868	5.24629	4.10492	5.62493	coincident	epitope before	coincident	unknown	0.496571
Kb	SQFSYKEL	F12	609	616	F12 (609-616)	F12_VACCW	VACWR051	8	10	2	0.07375	0.015	E1.2	2.13128	16.23	202.861	102.876	69.2229	14.7111	NA	0.871747	1.33977	1.21284	0.948411	1.04383	1.24031	1.15677	0.459783	coincident	coincident	coincident	coincident	N/A
Db	NSIINIAKL	A18	247	255	A18 (247-255)	A18_VACCW	VACWR138	9	10	0	NA	NA	E1.2	58.3363	26	250.942	66.4553	27.4963	0.05	NA	1.47085	2.22593	1.5	NA	3.56472	4.0494	2.39523	4.90267	epitope before	epitope before	coincident	unknown	0.0871458
Db	SGVTHIDPL	A3	434	442	A3 (434-442)	P4B_VACCW	VACWR122	9	10	1	0.05875	NA	I	7.32038	49.8	262.872	597.538	798.736	24.8978	0.045768	4.57108	5.03569	4.40683	2.97892	4.70108	5.28865	3.95198	5.93303	coincident	coincident	coincident	epitope before	N/A
Db	YSPSNHHIL	A3	191	199	A3 (191-199)	P4B_VACCW	VACWR122	9	10	5	0.22875	0.031082	I	12	12.97	334.5	359.231	516.596	66.0993	0.0741637	1.37586	4.79598	3.81759	1.45318	4.70108	5.28865	3.95198	5.93303	epitope before	coincident	coincident	epitope before	0.127833
Kb	YTLIYRQL	A6	264	271	A6 (264-271)	A6_VACCW	VACWR125	8	10	8	0.417031	0.0383977	I	6	22.41	338.063	364.266	50.2344	6.34315	0.179203	2.31566	3.78608	2.2995	3.92537	4.22939	4.25869	2.45319	5.10846	epitope before	coincident	coincident	epitope before	0.693714
Kb	SVYLHTNL	D13	340	347	D13 (340-347)	D13_VACCW	VACWR118	8	10	1	0.20875	NA	I	0.929231	3.72	382.734	384.045	407.715	27.2421	NA	1.85436	3.26529	2.27919	3.98643	5.61282	5.89842	4.92291	5.80915	epitope before	epitope before	epitope before	epitope before	0.32715
Db	VLFINSIHA	B8	9	17	B8 (9-17)	B8_VACCW	VACWR190	9	10	0	NA	NA	E1.1	107.575	2247.11	468.886	1051.54	174.941	13.0097	NA	0.434916	0.851128	0.25	0.25	1.62495	5.3871	1.47239	1.46294	epitope before	epitope before	epitope before	epitope before	0.162778
Kb	INVEYRFL	B1	92	99	B1 (92-99)	VPK1_VACCW	VACWR183	8	10	10	0.462	0.0665507	E1.2	2.4	8.37	518.788	402.111	89.7924	5.99398	0.581856	1.69422	1.76488	1.30089	0.309641	2.14454	1.7337	3.24468	1.85703	coincident	coincident	epitope before	epitope before	0.472562
Db	VGEINHDLL	A12	138	146	A12 (138-146)	A12_VACCW	VACWR131	9	10	5	0.46725	0.109547	I	11.1484	306.84	543.604	499.501	2019.6	34.7543	NA	3.81443	4.30717	3.04143	4.6423	3.95808	4.39459	3.18387	5.64686	coincident	coincident	coincident	epitope before	N/A
Db	YAPVSPIVI	A42	88	96	A42 (88-96)	PROF_VACCW	VACWR167	9	10	10	0.701	0.116518	I	1.4	93.72	587.138	1331.06	4112.36	79.8766	0.274384	2.21401	4.87741	4.51529	4.80131	4.1713	5.29392	3.89109	6.07212	epitope before	coincident	coincident	epitope before	0.528072
Kb	DLFPSFVRL	J4	108	116	J4 (108-116)	RP22_VACCW	VACWR096	9	10	10	1.836	0.146798	E1.2	2.1265	161.05	631.633	265.3	71.544	13.7897	0.845244	1.59283	2.15034	1.45004	3.07803	2.59025	4.1129	3.36248	4.28389	coincident	epitope before	epitope before	epitope before	1.69006
Db	TGINNVQSL	A6	300	308	A6 (300-308)	A6_VACCW	VACWR125	9	10	7	0.351429	0.0660985	I	34.2296	39.03	787.235	253.077	42.4487	2.61506	NA	2.04537	3.16019	1.5	4.81327	4.22939	4.25869	2.45319	5.10846	epitope before	epitope before	coincident	coincident	N/A
Kb	RISRFANL	A51	78	85	A51 (78-85)	A51_VACCW	VACWR177	8	10	9	0.927361	0.0732242	E1.1	2.1	15.17	817.114	456.964	87.8622	6.88684	NA	1.42322	1.43768	1.5	1.5	1.43369	1.62852	1.42704	1.36828	coincident	coincident	coincident	coincident	0.596313
Db	YGIENTDSI	F12	123	131	F12 (123-131)	F12_VACCW	VACWR051	9	9	1	0.11875	NA	E1.2	0.5	4.55	837.856	352.166	28.5855	49.5615	NA	2.33453	2.98737	4.73923	6.83666	1.04383	1.24031	1.15677	0.459783	epitope after	epitope after	epitope after	epitope after	0.073875
Kb	TIIEAYNL	A35	122	129	A35 (122-129)	A35_VACCW	VACWR158	8	10	7	0.371607	0.0416384	E1.1	3.11497	104.09	906.128	582.815	190.827	19.4147	NA	0.25	0.360409	0.25	0.25	NA	NA	NA	NA	unknown	unknown	unknown	unknown	0.255786
Db	QSPVNIFKL	A20	146	154	A20 (146-154)	A20_VACCW	VACWR141	9	10	2	0.08875	0.02	E1.2	3.61182	48.49	917.484	273.551	104.078	0.05	NA	1.14941	1.24509	0.385475	NA	2.06222	1.66582	1.83777	2.29243	coincident	coincident	epitope before	unknown	0.10875
Db	VGPSNSPTF	E3	140	148	E3 (140-148)	E3_VACCW	VACWR059	9	10	10	1.279	0.165696	E1.1	3.89807	104.91	990.471	568.116	81.6273	21.851	1.56996	0.968042	1.35102	1.07507	0.394174	2.24104	2.05371	1.43281	2.96154	epitope before	coincident	coincident	epitope before	0.838812
Kb	VSLDYINTM	A19	47	55	A19 (47-55)	A19_VACCW	VACWR139	9	10	7	0.206964	0.0218709	I	0.94	25.41	1086.79	734.366	466.931	42.3364	NA	6.74117	6.29811	6.10006	7.5	NA	NA	NA	NA	unknown	unknown	unknown	unknown	0.198674
Db	VTIINRDHF	E2	158	166	E2 (158-166)	E2_VACCW	VACWR058	9	10	1	0.08875	NA	E1.2	5.33148	52.68	1102.38	653.415	283.379	25.5978	0.378808	2.89647	3.94501	1.47933	2.32666	4.8	5.67579	3.54286	0.339539	epitope before	epitope before	epitope before	epitope after	0.0832083
Kb	KSYNYMLL	A3	270	277	A3 (270-277)	P4B_VACCW	VACWR122	8	10	10	1.518	0.0945757	I	2.7	3.42	1150.1	160.937	125.911	143.801	NA	1.5	4.01358	5.51328	1.5	4.70108	5.28865	3.95198	5.93303	epitope before	epitope before	epitope after	epitope before	1.17078
Kb	VIYIFTVRL	L2	53	61	L2 (53-61)	L2_VACCW	VACWR089	9	10	10	0.778	0.0821236	E1.1	0.85	4.5	1328.5	1256.74	195.206	0.05	0.827638	2.2603	3.45425	1.92294	NA	5.73235	3.8075	5.25609	0.25	epitope before	coincident	epitope before	unknown	0.605114
Kb	TNLEYKTL	E4	96	103	E4 (96-103)	RP30_VACCW	VACWR060	8	10	10	0.835	0.0674702	E1.1	2.95078	36.08	1366.81	4593.32	150.054	0.05	0.640354	1.14488	7.38516	1.3594	NA	1.72302	2.0547	1.85355	4.60774	coincident	epitope after	coincident	unknown	0.104917
Kb	TIQRFSSL	A47	42	49	A47 (42-49)	A47_VACCW	VACWR173	8	10	10	0.468	0.0465457	E1.2	1.06	19.02	1502.65	1250.92	411.296	83.5238	0.618228	1.16658	1.29356	1.33694	1.55972	0.735589	0.32926	0.270666	0.25	coincident	coincident	epitope after	epitope after	0.0855625
Kb	TSYKFESV	B8	20	27	B8 (20-27)	B8_VACCW	VACWR190	8	8	8	6.69078	0.409271	E1.1	1.1	7.75	1574.06	1179.49	69.8245	17.3291	3.96867	2.01473	3.79537	1.58146	1.94293	1.62495	5.3871	1.47239	1.46294	coincident	epitope before	coincident	coincident	5.28
Db	YAHINALEYI	A47	171	180	A47 (171-180)	A47_VACCW	VACWR173	10	10	10	1.852	0.197836	E1.2	0.5	5.44	1588.93	898.211	242.771	0.05	1.42293	1.70613	1.95382	3.26216	NA	0.735589	0.32926	0.270666	0.25	coincident	epitope after	epitope after	unknown	1.4199
Db	NSNINIIHI	H1	67	75	H1 (67-75)	DUSP_VACCW	VACWR099	9	10	0	NA	NA	I	17.1407	74.28	1672.43	4511.76	5358.44	923.664	NA	2.6182	4.78611	2.87761	3.11337	6.87065	5.76695	5.05469	6.00971	epitope before	coincident	epitope before	epitope before	0.0775
Kb	ITYRFYLI	A8	189	196	A8 (189-196)	VTF3S_VACCW	VACWR127	8	10	10	3.479	0.276833	E1.1	6.2	3.61	2038.35	1004.32	138.165	10.1566	2.18849	1.31965	1.35664	1.3591	6.9551	1.79124	1.37129	1.39081	3.50302	coincident	coincident	coincident	epitope after	1.30549
Kb	SIYGFGVTF	J6	570	578	J6 (570-578)	RP147_VACCW	VACWR098	9	10	10	4.652	0.289026	E1.2	0.5	25.32	2057.58	2678.04	1579.33	96.8203	NA	1.08951	1.3808	1.22453	1.41033	0.473192	3.58782	2.3967	4.24831	coincident	epitope before	epitope before	epitope before	1.58381
Db	GSPTNLEFI	L1	141	149	L1 (141-149)	L1_VACCW	VACWR088	9	10	5	0.20675	0.0311864	L	0.5	12.53	2307.45	2322.02	1629.15	121.425	NA	5.5207	5.39085	5.00788	5.92133	7.5	6.97956	6.14964	4.88196	epitope before	epitope before	epitope before	epitope after	0.216067
Kb	STLNFNNL	E7	130	137	E7 (130-137)	E7_VACCW	VACWR063	8	10	10	1.177	0.139356	I	12	6.45	3578.56	5220.49	6045.16	547.724	NA	1.59457	3.4558	1.65632	3.66793	4.42596	3.61928	2.35923	4.7106	epitope before	coincident	coincident	epitope before	0.426312
Db	STILNSIDI	A23	360	368	A23 (360-368)	VITF3_VACCW	VACWR143	9	10	1	0.13875	NA	E1.2	0.5	29.91	4038.58	1239.95	830.396	122.058	2.15961	0.833825	1.47067	2.21347	1.82893	2.08577	1.78377	1.45044	3.54514	epitope before	coincident	coincident	epitope before	0.03025
Kb	AAFEFINSL	A47	138	146	A47 (138-146)	A47_VACCW	VACWR173	9	10	10	1.491	0.13914	E1.2	0.61	8.72	4113.77	8942.19	9376.9	1850.66	1.85096	0.990255	1.38465	1.22673	2.70384	0.735589	0.32926	0.270666	0.25	coincident	epitope after	coincident	epitope after	1.34049
Db/Kb	FQVVNPHLL	I4	633	641	I4 (633-641)	RIR1_VACCW	VACWR073	9	10	4	0.136875	0.0104146	E1.2	0.93 / 117	41.22 / 6404.98	5102.39	2942.4	1581.64	228.327	1.90273	1.72649	3.36169	3.86028	2.34186	2.08916	1.79825	1.59422	4.77628	coincident	epitope after	epitope after	epitope before	0.0559167
Db	YSLPNAGDVI	K3	6	15	K3 (6-15)	K3_VACCW	VACWR034	10	10	10	2.466	0.425805	E1.1	8.4	13.45	7377.51	2798.51	1759.69	59.8801	15.7371	1.48892	1.81183	2.26576	2.11216	3.62999	3.7809	1.5	0.474615	epitope before	epitope before	coincident	epitope after	1.11107
Kb	SIFRFLNI	J3	289	296	J3 (289-296)	MCE_VACCW	VACWR095	8	10	10	0.77	0.0791693	E1.2	1.2	3.15	24711.7	4733.87	1598.84	142.877	11.8341	5.36736	3.6066	2.61256	4.91511	3.63964	3.9443	2.95794	3.796	epitope after	coincident	coincident	epitope after	0.882293
														** Croft et al., 2019, PNAS	# Reynisson et al, 2020, NAR
