## Supplementary Table 2 for "A quantitative approach to poxvirus infection reveals general correlates of antigen presentation and immunogenicity for viral CD8^+^ T cell epitopes"

### Sheet: 2018-07 VACV-AQUAs
Shorthand Peptide Name	Epitope Name	Peptide Sequence	Ion.Isotype	Ion	Q1.mz	Q3.mz	DP	CE	Dwell Time	Quantified By Mass Spec
NC1	H1(67-75)	NSNINIIHI	y2.heavy	y2	522.799	269.161	100	34	5	Yes
NC1	H1(67-75)	NSNINIIHI	y2.light	y2	519.291	269.161	100	34	5	Yes
NC1	H1(67-75)	NSNINIIHI	y3.heavy	y3	522.799	382.245	100	34	5	Yes
NC1	H1(67-75)	NSNINIIHI	y3.light	y3	519.291	382.245	100	34	5	Yes
NC1	H1(67-75)	NSNINIIHI	y5.heavy	y5	522.799	616.389	100	25	5	Yes
NC1	H1(67-75)	NSNINIIHI	y5.light	y5	519.291	609.372	100	25	5	Yes
NC1	H1(67-75)	NSNINIIHI	y6.heavy	y6	522.799	729.473	100	25	5	Yes
NC1	H1(67-75)	NSNINIIHI	y6.light	y6	519.291	722.456	100	25	5	Yes
NC10	A47(171-180)	YAHINALEYI	b3.heavy	b3	607.32	372.167	100	45	5	Yes
NC10	A47(171-180)	YAHINALEYI	b3.light	b3	603.811	372.167	100	45	5	Yes
NC10	A47(171-180)	YAHINALEYI	b6.heavy	b6	607.32	670.331	100	38	5	Yes
NC10	A47(171-180)	YAHINALEYI	b6.light	b6	603.811	670.331	100	38	5	Yes
NC10	A47(171-180)	YAHINALEYI	b8.heavy	b8	607.32	919.475	100	26	5	Yes
NC10	A47(171-180)	YAHINALEYI	b8.light	b8	603.811	912.457	100	26	5	Yes
NC11	J3(289-296)	SIFRFLNI	a6.heavy	a6	508.804	743.468	100	35	5	Yes
NC11	J3(289-296)	SIFRFLNI	a6.light	a6	505.295	736.451	100	35	5	Yes
NC11	J3(289-296)	SIFRFLNI	b6.heavy	b6	508.804	771.463	100	22	5	Yes
NC11	J3(289-296)	SIFRFLNI	b6.light	b6	505.295	764.445	100	22	5	Yes
NC11	J3(289-296)	SIFRFLNI	b7.heavy	b7	508.804	885.505	100	26	5	Yes
NC11	J3(289-296)	SIFRFLNI	b7.light	b7	505.295	878.488	100	26	5	Yes
NC11	J3(289-296)	SIFRFLNI	y6.heavy	y6	508.804	816.484	100	22	5	Yes
NC11	J3(289-296)	SIFRFLNI	y6.light	y6	505.295	809.467	100	22	5	Yes
NC13	N2(60-68)	FLMMNKDEL	y5.heavy	y5	574.284	618.309	100	33	5	No. Poor signal and highly prone to oxidation.
NC13	N2(60-68)	FLMMNKDEL	y5.light	y5	570.775	618.309	100	33	5	No. Poor signal and highly prone to oxidation.
NC13	N2(60-68)	FLMMNKDEL	y6.heavy	y6	574.284	749.35	100	31	5	No. Poor signal and highly prone to oxidation.
NC13	N2(60-68)	FLMMNKDEL	y6.light	y6	570.775	749.35	100	31	5	No. Poor signal and highly prone to oxidation.
NC13	N2(60-68)	FLMMNKDEL	y7.heavy	y7	574.284	880.39	100	28	5	No. Poor signal and highly prone to oxidation.
NC13	N2(60-68)	FLMMNKDEL	y7.light	y7	570.775	880.39	100	28	5	No. Poor signal and highly prone to oxidation.
NC13	N2(60-68)	FLMMNKDEL	y8.heavy	y8	574.284	1000.49	100	26	5	No. Poor signal and highly prone to oxidation.
NC13	N2(60-68)	FLMMNKDEL	y8.light	y8	570.775	993.474	100	26	5	No. Poor signal and highly prone to oxidation.
NC14	E7(130-137)	STLNFNNL	b4.heavy	b4	465.244	423.231	100	18.5	5	Yes
NC14	E7(130-137)	STLNFNNL	b4.light	b4	461.735	416.214	100	18.5	5	Yes
NC14	E7(130-137)	STLNFNNL	b5.heavy	b5	465.244	570.3	100	16.5	5	Yes
NC14	E7(130-137)	STLNFNNL	b5.light	b5	461.735	563.282	100	16.5	5	Yes
NC14	E7(130-137)	STLNFNNL	b7.heavy	b7	465.244	798.385	100	16.5	5	Yes
NC14	E7(130-137)	STLNFNNL	b7.light	b7	461.735	791.368	100	16.5	5	Yes
NC14	E7(130-137)	STLNFNNL	y2.heavy	y2	465.244	246.145	100	16.5	5	Yes
NC14	E7(130-137)	STLNFNNL	y2.light	y2	461.735	246.145	100	16.5	5	Yes
NC15	A6(264-271)	YTLIYRQL	y4.heavy	y4	538.814	579.325	100	25.7	5	Yes
NC15	A6(264-271)	YTLIYRQL	y4.light	y4	535.306	579.325	100	25.7	5	Yes
NC15	A6(264-271)	YTLIYRQL	y5.heavy	y5	538.814	692.409	100	25.7	5	Yes
NC15	A6(264-271)	YTLIYRQL	y5.light	y5	535.306	692.409	100	25.7	5	Yes
NC15	A6(264-271)	YTLIYRQL	y6.heavy	y6	538.814	812.51	100	28.7	5	Yes
NC15	A6(264-271)	YTLIYRQL	y6.light	y6	535.306	805.493	100	28.7	5	Yes
NC15	A6(264-271)	YTLIYRQL	y7.heavy	y7	538.814	913.558	100	28.7	5	Yes
NC15	A6(264-271)	YTLIYRQL	y7.light	y7	535.306	906.541	100	28.7	5	Yes
NC16	A10(171-178)	NTYLFNIL	b3.heavy	b3	502.78	379.161	100	33	5	Yes
NC16	A10(171-178)	NTYLFNIL	b3.light	b3	499.271	379.161	100	33	5	Yes
NC16	A10(171-178)	NTYLFNIL	b4.heavy	b4	502.78	499.262	100	24	5	Yes
NC16	A10(171-178)	NTYLFNIL	b4.light	b4	499.271	492.245	100	24	5	Yes
NC16	A10(171-178)	NTYLFNIL	b6.heavy	b6	502.78	760.374	100	18	5	Yes
NC16	A10(171-178)	NTYLFNIL	b6.light	b6	499.271	753.357	100	18	5	Yes
NC16	A10(171-178)	NTYLFNIL	b7.heavy	b7	502.78	873.458	100	18	5	Yes
NC16	A10(171-178)	NTYLFNIL	b7.light	b7	499.271	866.441	100	18	5	Yes
NC17	F12(609-616)	SQFSYKEL	y3.heavy	y3	504.759	396.257	100	30	5	Yes
NC17	F12(609-616)	SQFSYKEL	y3.light	y3	501.251	389.24	100	30	5	Yes
NC17	F12(609-616)	SQFSYKEL	y4.heavy	y4	504.759	559.32	100	27	5	Yes
NC17	F12(609-616)	SQFSYKEL	y4.light	y4	501.251	552.303	100	27	5	Yes
NC17	F12(609-616)	SQFSYKEL	y5.heavy	y5	504.759	646.352	100	24	5	Yes
NC17	F12(609-616)	SQFSYKEL	y5.light	y5	501.251	639.335	100	24	5	Yes
NC17	F12(609-616)	SQFSYKEL	y6.heavy	y6	504.759	793.42	100	21	5	Yes
NC17	F12(609-616)	SQFSYKEL	y6.light	y6	501.251	786.403	100	21	5	Yes
NC19	I5(50-57)	TIFKYIGL	a2.heavy	a2	481.295	187.144	100	26.2	5	Yes
NC19	I5(50-57)	TIFKYIGL	a2.light	a2	477.787	187.144	100	26.2	5	Yes
NC19	I5(50-57)	TIFKYIGL	b6.heavy	b6	481.295	773.467	100	20.2	5	Yes
NC19	I5(50-57)	TIFKYIGL	b6.light	b6	477.787	766.45	100	20.2	5	Yes
NC19	I5(50-57)	TIFKYIGL	y5.heavy	y5	481.295	600.383	100	26.2	5	Yes
NC19	I5(50-57)	TIFKYIGL	y5.light	y5	477.787	593.366	100	26.2	5	Yes
NC19	I5(50-57)	TIFKYIGL	y6.heavy	y6	481.295	747.451	100	20.2	5	Yes
NC19	I5(50-57)	TIFKYIGL	y6.light	y6	477.787	740.434	100	20.2	5	Yes
NC2	F12(123-131)	YGIENTDSI	b4.heavy	b4	509.744	470.236	100	20.5	5	Yes
NC2	F12(123-131)	YGIENTDSI	b4.light	b4	506.235	463.219	100	20.5	5	Yes
NC2	F12(123-131)	YGIENTDSI	b6.heavy	b6	509.744	685.326	100	20.5	5	Yes
NC2	F12(123-131)	YGIENTDSI	b6.light	b6	506.235	678.309	100	20.5	5	Yes
NC2	F12(123-131)	YGIENTDSI	b7.heavy	b7	509.744	800.353	100	20.5	5	Yes
NC2	F12(123-131)	YGIENTDSI	b7.light	b7	506.235	793.336	100	20.5	5	Yes
NC2	F12(123-131)	YGIENTDSI	y2.heavy	y2	509.744	219.134	100	23.5	5	Yes
NC2	F12(123-131)	YGIENTDSI	y2.light	y2	506.235	219.134	100	23.5	5	Yes
NC20	A35(122-129)	TIIEAYNL	a2.heavy	a2	472.264	187.144	100	31.8	5	Yes
NC20	A35(122-129)	TIIEAYNL	a2.light	a2	468.755	187.144	100	31.8	5	Yes
NC20	A35(122-129)	TIIEAYNL	b5.heavy	b5	472.264	535.32	100	19.8	5	Yes
NC20	A35(122-129)	TIIEAYNL	b5.light	b5	468.755	528.303	100	19.8	5	Yes
NC20	A35(122-129)	TIIEAYNL	b6.heavy	b6	472.264	698.383	100	15	5	Yes
NC20	A35(122-129)	TIIEAYNL	b6.light	b6	468.755	691.366	100	15	5	Yes
NC20	A35(122-129)	TIIEAYNL	IEA.heavy	IEA	472.264	321.188	100	28.8	5	No (fragment wasn't imported into Skyline for analysis)
NC20	A35(122-129)	TIIEAYNL	IEA.light	IEA	468.755	314.171	100	28.8	5	No (fragment wasn't imported into Skyline for analysis)
NC21	A47(42-49)	TIQRFSSL	b6.heavy	b6	479.775	740.416	100	20.1	5	Yes
NC21	A47(42-49)	TIQRFSSL	b6.light	b6	476.267	737.394	100	20.1	5	Yes
NC21	A47(42-49)	TIQRFSSL	b7.heavy	b7	479.775	827.448	100	20.1	5	Yes
NC21	A47(42-49)	TIQRFSSL	b7.light	b7	476.267	820.431	100	20.1	5	Yes
NC21	A47(42-49)	TIQRFSSL	y5.heavy	y5	479.775	609.336	100	23.1	5	Yes
NC21	A47(42-49)	TIQRFSSL	y5.light	y5	476.267	609.336	100	23.1	5	Yes
NC21	A47(42-49)	TIQRFSSL	y6.heavy	y6	479.775	737.394	100	23.1	5	Yes
NC21	A47(42-49)	TIQRFSSL	y6.light	y6	476.267	733.399	100	23.1	5	Yes
NC22	E4(96-103)	TNLEYKTL	y4.heavy	y4	494.775	524.308	100	23.8	5	Yes
NC22	E4(96-103)	TNLEYKTL	y4.light	y4	491.266	524.308	100	23.8	5	Yes
NC22	E4(96-103)	TNLEYKTL	y5.heavy	y5	494.775	653.351	100	23.8	5	Yes
NC22	E4(96-103)	TNLEYKTL	y5.light	y5	491.266	653.351	100	23.8	5	Yes
NC22	E4(96-103)	TNLEYKTL	y6.heavy	y6	494.775	773.452	100	23.8	5	Yes
NC22	E4(96-103)	TNLEYKTL	y6.light	y6	491.266	766.435	100	23.8	5	Yes
NC22	E4(96-103)	TNLEYKTL	y7.heavy	y7	494.775	887.495	100	23.8	5	Yes
NC22	E4(96-103)	TNLEYKTL	y7.light	y7	491.266	880.477	100	23.8	5	Yes
NC23	A51(78-85)	RISRFANL	b7+H2O+2.heavy	b7+H2O	492.297	435.754	100	30	5	Yes (manually, as wasn't possible in Skyline)
NC23	A51(78-85)	RISRFANL	b7+H2O+2.light	b7+H2O	488.788	432.246	100	30	5	Yes (manually, as wasn't possible in Skyline)
NC23	A51(78-85)	RISRFANL	b5-NH3.heavy	b5-NH3	492.297	650.385	100	33	5	Yes (manually, as wasn't possible in Skyline)
NC23	A51(78-85)	RISRFANL	b5-NH3.light	b5-NH3	488.788	643.367	100	33	5	Yes (manually, as wasn't possible in Skyline)
NC23	A51(78-85)	RISRFANL	y2.heavy	y2	492.297	246.145	100	33	5	Yes (manually, given the issues with the above)
NC23	A51(78-85)	RISRFANL	y2.light	y2	488.788	246.145	100	33	5	Yes (manually, given the issues with the above)
NC24	A3(191-199)	YSPSNHHIL	a2.heavy	a2	358.853	223.108	100	17.8	5	Yes
NC24	A3(191-199)	YSPSNHHIL	a2.light	a2	356.514	223.108	100	17.8	5	Yes
NC24	A3(191-199)	YSPSNHHIL	y7+2.heavy	y7	358.853	412.728	100	17.8	5	Yes
NC24	A3(191-199)	YSPSNHHIL	y7+2.light	y7	356.514	409.219	100	17.8	5	Yes
NC24	A3(191-199)	YSPSNHHIL	y8+2.heavy	y8	358.853	456.244	100	17.8	5	Yes
NC24	A3(191-199)	YSPSNHHIL	y8+2.light	y8	356.514	452.735	100	17.8	5	Yes
NC25	D12.5(11-19)	FIHLQLYSL	b3.heavy	b3	570.83	398.219	100	40	5	No, because light peptide never detected
NC25	D12.5(11-19)	FIHLQLYSL	b3.light	b3	567.321	398.219	100	40	5	No, because light peptide never detected
NC25	D12.5(11-19)	FIHLQLYSL	b6.heavy	b6	570.83	759.463	100	30.1	5	No, because light peptide never detected
NC25	D12.5(11-19)	FIHLQLYSL	b6.light	b6	567.321	752.445	100	30.1	5	No, because light peptide never detected
NC25	D12.5(11-19)	FIHLQLYSL	b7.heavy	b7	570.83	922.526	100	20	5	No, because light peptide never detected
NC25	D12.5(11-19)	FIHLQLYSL	b7.light	b7	567.321	915.509	100	20	5	No, because light peptide never detected
NC25	D12.5(11-19)	FIHLQLYSL	y2.heavy	y2	570.83	219.134	100	24.1	5	No, because light peptide never detected
NC25	D12.5(11-19)	FIHLQLYSL	y2.light	y2	567.321	219.134	100	24.1	5	No, because light peptide never detected
NC26	L1(141-149)	GSPTNLEFI	b6.heavy	b6	492.759	577.305	100	16	5	Yes
NC26	L1(141-149)	GSPTNLEFI	b6.light	b6	489.251	570.288	100	16	5	Yes
NC26	L1(141-149)	GSPTNLEFI	b7.heavy	b7	492.759	706.348	100	16	5	Yes
NC26	L1(141-149)	GSPTNLEFI	b7.light	b7	489.251	699.331	100	16	5	Yes
NC26	L1(141-149)	GSPTNLEFI	PTNLE.heavy	PTNLE	492.759	562.294	100	26.7	5	No (fragment wasn't imported into Skyline for analysis)
NC26	L1(141-149)	GSPTNLEFI	PTNLE.light	PTNLE	489.251	555.277	100	26.7	5	No (fragment wasn't imported into Skyline for analysis)
NC26	L1(141-149)	GSPTNLEFI	y2.heavy	y2	492.759	279.17	100	20.7	5	Yes
NC26	L1(141-149)	GSPTNLEFI	y2.light	y2	489.251	279.17	100	20.7	5	Yes
NC28	A18(247-255)	NSIINIAKL	b3.heavy	b3	496.814	315.166	100	23.9	5	Yes
NC28	A18(247-255)	NSIINIAKL	b3.light	b3	493.306	315.166	100	23.9	5	Yes
NC28	A18(247-255)	NSIINIAKL	y5.heavy	y5	496.814	565.378	100	26.9	5	Yes
NC28	A18(247-255)	NSIINIAKL	y5.light	y5	493.306	558.361	100	26.9	5	Yes
NC28	A18(247-255)	NSIINIAKL	y6.heavy	y6	496.814	678.462	100	23.9	5	Yes
NC28	A18(247-255)	NSIINIAKL	y6.light	y6	493.306	671.445	100	23.9	5	Yes
NC28	A18(247-255)	NSIINIAKL	y7.heavy	y7	496.814	791.546	100	20.9	5	Yes
NC28	A18(247-255)	NSIINIAKL	y7.light	y7	493.306	784.529	100	20.9	5	Yes
NC29	A23(360-368)	STILNSIDI	b5.heavy	b5	491.78	536.315	100	15	5	Yes
NC29	A23(360-368)	STILNSIDI	b5.light	b5	488.272	529.298	100	15	5	Yes
NC29	A23(360-368)	STILNSIDI	b6.heavy	b6	491.78	623.347	100	20.6	5	Yes
NC29	A23(360-368)	STILNSIDI	b6.light	b6	488.272	616.33	100	20.6	5	Yes
NC29	A23(360-368)	STILNSIDI	b8.heavy	b8	491.78	851.458	100	15	5	Yes
NC29	A23(360-368)	STILNSIDI	b8.light	b8	488.272	844.441	100	15	5	Yes
NC29	A23(360-368)	STILNSIDI	y2.heavy	y2	491.78	247.129	100	20.6	5	Yes
NC29	A23(360-368)	STILNSIDI	y2.light	y2	488.272	247.129	100	20.6	5	Yes
NC33	A47(93-101)	TMMINPFMI	b5.heavy	b5	552.27	591.263	100	31	5	No. Poor signal and highly prone to oxidation.
NC33	A47(93-101)	TMMINPFMI	b5.light	b5	549.263	591.263	100	31	5	No. Poor signal and highly prone to oxidation.
NC33	A47(93-101)	TMMINPFMI	b6.heavy	b6	552.27	694.33	100	28	5	No. Poor signal and highly prone to oxidation.
NC33	A47(93-101)	TMMINPFMI	b6.light	b6	549.263	688.316	100	28	5	No. Poor signal and highly prone to oxidation.
NC33	A47(93-101)	TMMINPFMI	b7.heavy	b7	552.27	841.398	100	18	5	No. Poor signal and highly prone to oxidation.
NC33	A47(93-101)	TMMINPFMI	b7.light	b7	549.263	835.384	100	18	5	No. Poor signal and highly prone to oxidation.
NC33	A47(93-101)	TMMINPFMI	b8.heavy	b8	552.27	972.438	100	18	5	No. Poor signal and highly prone to oxidation.
NC33	A47(93-101)	TMMINPFMI	b8.light	b8	549.263	966.425	100	18	5	No. Poor signal and highly prone to oxidation.
NC34	B8(20-27)	TSYKFESV	b6.heavy	b6	483.744	756.356	100	22	5	Yes
NC34	B8(20-27)	TSYKFESV	b6.light	b6	480.737	756.356	100	22	5	Yes
NC34	B8(20-27)	TSYKFESV	b7.heavy	b7	483.744	843.388	100	22	5	Yes
NC34	B8(20-27)	TSYKFESV	b7.light	b7	480.737	843.388	100	22	5	Yes
NC34	B8(20-27)	TSYKFESV	y5.heavy	y5	483.744	615.338	100	28	5	Yes
NC34	B8(20-27)	TSYKFESV	y5.light	y5	480.737	609.324	100	28	5	Yes
NC34	B8(20-27)	TSYKFESV	y6.heavy	y6	483.744	778.401	100	23	5	Yes
NC34	B8(20-27)	TSYKFESV	y6.light	y6	480.737	772.388	100	23	5	Yes
NC35	A8(70-77)	IHYLFRCV	b2.heavy	b2	353.196	258.167	100	24.7	5	No. Rarely ever detected, most likely due to reactivity of Cys
NC35	A8(70-77)	IHYLFRCV	b2.light	b2	350.857	251.15	100	24.7	5	No. Rarely ever detected, most likely due to reactivity of Cys
NC35	A8(70-77)	IHYLFRCV	y5.heavy	y5	353.196	637.349	100	21.7	5	No. Rarely ever detected, most likely due to reactivity of Cys
NC35	A8(70-77)	IHYLFRCV	y5.light	y5	350.857	637.349	100	21.7	5	No. Rarely ever detected, most likely due to reactivity of Cys
NC35	A8(70-77)	IHYLFRCV	y7+2.heavy	y7	353.196	469.239	100	18.7	5	No. Rarely ever detected, most likely due to reactivity of Cys
NC35	A8(70-77)	IHYLFRCV	y7+2.light	y7	350.857	469.239	100	18.7	5	No. Rarely ever detected, most likely due to reactivity of Cys
NC36	K3(6-15)	YSLPNAGDVI	b6.heavy	b6	527.776	646.32	100	18	5	Yes
NC36	K3(6-15)	YSLPNAGDVI	b6.light	b6	524.769	646.32	100	18	5	Yes
NC36	K3(6-15)	YSLPNAGDVI	b8.heavy	b8	527.776	818.368	100	22	5	Yes
NC36	K3(6-15)	YSLPNAGDVI	b8.light	b8	524.769	818.368	100	22	5	Yes
NC36	K3(6-15)	YSLPNAGDVI	b9.heavy	b9	527.776	923.45	100	18	5	Yes
NC36	K3(6-15)	YSLPNAGDVI	b9.light	b9	524.769	917.436	100	18	5	Yes
NC36	K3(6-15)	YSLPNAGDVI	y7.heavy	y7	527.776	691.365	100	18	5	Yes
NC36	K3(6-15)	YSLPNAGDVI	y7.light	y7	524.769	685.352	100	18	5	Yes
NC37	B2(54-62)	YSQVNKRYI	y5.heavy	y5	392.885	693.404	100	25	5	Yes
NC37	B2(54-62)	YSQVNKRYI	y5.light	y5	390.88	693.404	100	25	5	Yes
NC37	B2(54-62)	YSQVNKRYI	y6.heavy	y6	392.885	798.487	100	26	5	Yes
NC37	B2(54-62)	YSQVNKRYI	y6.light	y6	390.88	792.473	100	26	5	Yes
NC37	B2(54-62)	YSQVNKRYI	y7+2.heavy	y7	392.885	463.776	100	19	5	Yes
NC37	B2(54-62)	YSQVNKRYI	y7+2.light	y7	390.88	460.769	100	19	5	Yes
NC37	B2(54-62)	YSQVNKRYI	y8+2.heavy	y8	392.885	507.292	100	20	5	Yes
NC37	B2(54-62)	YSQVNKRYI	y8+2.light	y8	390.88	504.285	100	20	5	Yes
NC38	L2(53-61)	VIYIFTVRL	y4.heavy	y4	565.354	494.333	100	29	5	Yes
NC38	L2(53-61)	VIYIFTVRL	y4.light	y4	562.347	488.319	100	29	5	Yes
NC38	L2(53-61)	VIYIFTVRL	y5.heavy	y5	565.354	641.401	100	36	5	Yes
NC38	L2(53-61)	VIYIFTVRL	y5.light	y5	562.347	635.388	100	36	5	Yes
NC38	L2(53-61)	VIYIFTVRL	y6.heavy	y6	565.354	754.485	100	33	5	Yes
NC38	L2(53-61)	VIYIFTVRL	y6.light	y6	562.347	748.472	100	33	5	Yes
NC38	L2(53-61)	VIYIFTVRL	y7.heavy	y7	565.354	917.549	100	33	5	Yes
NC38	L2(53-61)	VIYIFTVRL	y7.light	y7	562.347	911.535	100	33	5	Yes
NC39	C4(125-132)	LNFRFENV	b6.heavy	b6	523.281	814.432	100	24	5	Yes
NC39	C4(125-132)	LNFRFENV	b6.light	b6	519.772	807.415	100	24	5	Yes
NC39	C4(125-132)	LNFRFENV	b7.heavy	b7	523.281	928.475	100	25	5	Yes
NC39	C4(125-132)	LNFRFENV	b7.light	b7	519.772	921.458	100	25	5	Yes
NC39	C4(125-132)	LNFRFENV	y6.heavy	y6	523.281	811.41	100	22	5	Yes
NC39	C4(125-132)	LNFRFENV	y6.light	y6	519.772	811.41	100	22	5	Yes
NC39	C4(125-132)	LNFRFENV	y7.heavy	y7	523.281	925.453	100	31	5	Yes
NC39	C4(125-132)	LNFRFENV	y7.light	y7	519.772	925.453	100	31	5	Yes
NC40	A42(88-96)	YAPVSPIVI	b6.heavy	b6	482.791	621.328	100	26	5	Yes
NC40	A42(88-96)	YAPVSPIVI	b6.light	b6	479.784	615.314	100	26	5	Yes
NC40	A42(88-96)	YAPVSPIVI	b7.heavy	b7	482.791	734.412	100	21	5	Yes
NC40	A42(88-96)	YAPVSPIVI	b7.light	b7	479.784	728.398	100	21	5	Yes
NC40	A42(88-96)	YAPVSPIVI	b8.heavy	b8	482.791	833.48	100	16	5	Yes
NC40	A42(88-96)	YAPVSPIVI	b8.light	b8	479.784	827.466	100	16	5	Yes
NC40	A42(88-96)	YAPVSPIVI	y7.heavy	y7	482.791	730.474	100	18	5	Yes
NC40	A42(88-96)	YAPVSPIVI	y7.light	y7	479.784	724.46	100	18	5	Yes
NC41	A19(47-55)	VSLDYINTM	b5.heavy	b5	531.264	584.296	100	16	5	Yes
NC41	A19(47-55)	VSLDYINTM	b5.light	b5	528.258	578.282	100	16	5	Yes
NC41	A19(47-55)	VSLDYINTM	b6.heavy	b6	531.264	697.38	100	16	5	Yes
NC41	A19(47-55)	VSLDYINTM	b6.light	b6	528.258	691.366	100	16	5	Yes
NC41	A19(47-55)	VSLDYINTM	b7.heavy	b7	531.264	811.423	100	18	5	Yes
NC41	A19(47-55)	VSLDYINTM	b7.light	b7	528.258	805.409	100	18	5	Yes
NC41	A19(47-55)	VSLDYINTM	b8.heavy	b8	531.264	912.471	100	18	5	Yes
NC41	A19(47-55)	VSLDYINTM	b8.light	b8	528.258	906.457	100	18	5	Yes
NC42	A11(198-205)	AIVNYANL	b4.heavy	b4	883.492	404.254	100	50	5	Yes
NC42	A11(198-205)	AIVNYANL	b4.light	b4	877.478	398.24	100	50	5	Yes
NC42	A11(198-205)	AIVNYANL	b5.heavy	b5	883.492	567.317	100	40	5	Yes
NC42	A11(198-205)	AIVNYANL	b5.light	b5	877.478	561.303	100	40	5	Yes
NC42	A11(198-205)	AIVNYANL	b6.heavy	b6	883.492	638.354	100	40	5	Yes
NC42	A11(198-205)	AIVNYANL	b6.light	b6	877.478	632.34	100	40	5	Yes
NC42	A11(198-205)	AIVNYANL	b7.heavy	b7	883.492	752.397	100	40	5	Yes
NC42	A11(198-205)	AIVNYANL	b7.light	b7	877.478	746.383	100	40	5	Yes
NC43	D13(340-347)	SVYLHTNL	y4.heavy	y4	476.76	484.251	100	29	5	Yes
NC43	D13(340-347)	SVYLHTNL	y4.light	y4	473.753	484.251	100	29	5	Yes
NC43	D13(340-347)	SVYLHTNL	y5.heavy	y5	476.76	597.336	100	23	5	Yes
NC43	D13(340-347)	SVYLHTNL	y5.light	y5	473.753	597.336	100	23	5	Yes
NC43	D13(340-347)	SVYLHTNL	y6.heavy	y6	476.76	760.399	100	23	5	Yes
NC43	D13(340-347)	SVYLHTNL	y6.light	y6	473.753	760.399	100	23	5	Yes
NC43	D13(340-347)	SVYLHTNL	YLHTN.heavy	YLHTN	476.76	629.304	100	26	5	No (fragment wasn't imported into Skyline for analysis)
NC43	D13(340-347)	SVYLHTNL	YLHTN.light	YLHTN	473.753	629.304	100	26	5	No (fragment wasn't imported into Skyline for analysis)
NC44	J4(108-116)	DLFPSFVRL	a2.heavy	a2	550.313	201.123	100	38.2	5	Yes
NC44	J4(108-116)	DLFPSFVRL	a2.light	a2	547.306	201.123	100	38.2	5	Yes
NC44	J4(108-116)	DLFPSFVRL	y5.heavy	y5	550.313	627.386	100	35.2	5	Yes
NC44	J4(108-116)	DLFPSFVRL	y5.light	y5	547.306	621.372	100	35.2	5	Yes
NC44	J4(108-116)	DLFPSFVRL	y6.heavy	y6	550.313	724.438	100	23.2	5	Yes
NC44	J4(108-116)	DLFPSFVRL	y6.light	y6	547.306	718.425	100	23.2	5	Yes
NC44	J4(108-116)	DLFPSFVRL	y6+2.heavy	y6	550.313	362.723	100	26.2	5	Yes
NC44	J4(108-116)	DLFPSFVRL	y6+2.light	y6	547.306	359.716	100	26.2	5	Yes
NC45	J6(570-578)	SIYGFGVTF	b6-H2O.heavy	b6-H2O	498.757	607.287	100	23.7	5	No (fragment wasn't imported into Skyline for analysis)
NC45	J6(570-578)	SIYGFGVTF	b6-H2O.light	b6-H2O	495.75	607.287	100	23.7	5	No (fragment wasn't imported into Skyline for analysis)
NC45	J6(570-578)	SIYGFGVTF	b8.heavy	b8	498.757	831.428	100	15	5	Yes
NC45	J6(570-578)	SIYGFGVTF	b8.light	b8	495.75	825.414	100	15	5	Yes
NC45	J6(570-578)	SIYGFGVTF	y2.heavy	y2	498.757	267.134	100	20.7	5	Yes
NC45	J6(570-578)	SIYGFGVTF	y2.light	y2	495.75	267.134	100	20.7	5	Yes
NC45	J6(570-578)	SIYGFGVTF	y7.heavy	y7	498.757	796.391	100	15	5	Yes
NC45	J6(570-578)	SIYGFGVTF	y7.light	y7	495.75	790.377	100	15	5	Yes
NC46	A18(424-431)	TVYVFPNT	b4.heavy	b4	473.749	469.269	100	16	5	Yes
NC46	A18(424-431)	TVYVFPNT	b4.light	b4	470.742	463.255	100	16	5	Yes
NC46	A18(424-431)	TVYVFPNT	b5.heavy	b5	473.749	616.337	100	16	5	Yes
NC46	A18(424-431)	TVYVFPNT	b5.light	b5	470.742	610.323	100	16	5	Yes
NC46	A18(424-431)	TVYVFPNT	y3.heavy	y3	473.749	331.161	100	22.8	5	Yes
NC46	A18(424-431)	TVYVFPNT	y3.light	y3	470.742	331.161	100	22.8	5	Yes
NC46	A18(424-431)	TVYVFPNT	y6.heavy	y6	473.749	746.375	100	16	5	Yes
NC46	A18(424-431)	TVYVFPNT	y6.light	y6	470.742	740.361	100	16	5	Yes
NC47	B15(64-71)	VFIDIREL	y4.heavy	y4	505.799	530.33	100	27	5	Yes
NC47	B15(64-71)	VFIDIREL	y4.light	y4	502.792	530.33	100	27	5	Yes
NC47	B15(64-71)	VFIDIREL	y5.heavy	y5	505.799	645.357	100	30.2	5	Yes
NC47	B15(64-71)	VFIDIREL	y5.light	y5	502.792	645.357	100	30.2	5	Yes
NC47	B15(64-71)	VFIDIREL	y6.heavy	y6	505.799	758.441	100	21.2	5	Yes
NC47	B15(64-71)	VFIDIREL	y6.light	y6	502.792	758.441	100	21.2	5	Yes
NC47	B15(64-71)	VFIDIREL	y7.heavy	y7	505.799	905.509	100	24.2	5	Yes
NC47	B15(64-71)	VFIDIREL	y7.light	y7	502.792	905.509	100	24.2	5	Yes
NC48	A57(129-136)	VNLAYSKL	y4.heavy	y4	457.273	510.292	100	22.1	5	Yes
NC48	A57(129-136)	VNLAYSKL	y4.light	y4	454.266	510.292	100	22.1	5	Yes
NC48	A57(129-136)	VNLAYSKL	y5.heavy	y5	457.273	581.329	100	22.1	5	Yes
NC48	A57(129-136)	VNLAYSKL	y5.light	y5	454.266	581.329	100	22.1	5	Yes
NC48	A57(129-136)	VNLAYSKL	y6.heavy	y6	457.273	694.413	100	19.1	5	Yes
NC48	A57(129-136)	VNLAYSKL	y6.light	y6	454.266	694.413	100	19.1	5	Yes
NC48	A57(129-136)	VNLAYSKL	y7.heavy	y7	457.273	808.456	100	22.1	5	Yes
NC48	A57(129-136)	VNLAYSKL	y7.light	y7	454.266	808.456	100	22.1	5	Yes
NC49	B1(92-99)	INVEYRFL	y4.heavy	y4	530.297	598.335	100	31.3	5	Yes
NC49	B1(92-99)	INVEYRFL	y4.light	y4	527.29	598.335	100	31.3	5	Yes
NC49	B1(92-99)	INVEYRFL	y5.heavy	y5	530.297	727.377	100	28.3	5	Yes
NC49	B1(92-99)	INVEYRFL	y5.light	y5	527.29	727.377	100	28.3	5	Yes
NC49	B1(92-99)	INVEYRFL	y6.heavy	y6	530.297	832.46	100	25.3	5	Yes
NC49	B1(92-99)	INVEYRFL	y6.light	y6	527.29	826.446	100	25.3	5	Yes
NC49	B1(92-99)	INVEYRFL	y7.heavy	y7	530.297	946.503	100	28.3	5	Yes
NC49	B1(92-99)	INVEYRFL	y7.light	y7	527.29	940.489	100	28.3	5	Yes
NC5	A8(189-196)	ITYRFYLI	a6.heavy	a6	548.319	816.44	100	38	5	Yes
NC5	A8(189-196)	ITYRFYLI	a6.light	a6	544.811	816.44	100	38	5	Yes
NC5	A8(189-196)	ITYRFYLI	b6.heavy	b6	548.319	844.435	100	25	5	Yes
NC5	A8(189-196)	ITYRFYLI	b6.light	b6	544.811	844.435	100	25	5	Yes
NC5	A8(189-196)	ITYRFYLI	y6.heavy	y6	548.319	881.499	100	30	5	Yes
NC5	A8(189-196)	ITYRFYLI	y6.light	y6	544.811	874.482	100	30	5	Yes
NC5	A8(189-196)	ITYRFYLI	y7.heavy	y7	548.319	982.547	100	30	5	Yes
NC5	A8(189-196)	ITYRFYLI	y7.light	y7	544.811	975.53	100	30	5	Yes
NC51	E11(17-25)	FAIKNTDDV	b7.heavy	b7	515.27	797.427	100	21.7	5	Yes
NC51	E11(17-25)	FAIKNTDDV	b7.light	b7	511.761	790.409	100	21.7	5	Yes
NC51	E11(17-25)	FAIKNTDDV	b8.heavy	b8	515.27	912.453	100	21.7	5	Yes
NC51	E11(17-25)	FAIKNTDDV	b8.light	b8	511.761	905.436	100	21.7	5	Yes
NC51	E11(17-25)	FAIKNTDDV	y6.heavy	y6	515.27	691.326	100	21.7	5	Yes
NC51	E11(17-25)	FAIKNTDDV	y6.light	y6	511.761	691.326	100	21.7	5	Yes
NC51	E11(17-25)	FAIKNTDDV	y7.heavy	y7	515.27	811.427	100	21.7	5	Yes
NC51	E11(17-25)	FAIKNTDDV	y7.light	y7	511.761	804.41	100	21.7	5	Yes
NC52	I4(633-641)	FQVVNPHLL	y4.heavy	y4	536.813	479.298	100	31.6	5	Yes
NC52	I4(633-641)	FQVVNPHLL	y4.light	y4	533.806	479.298	100	31.6	5	Yes
NC52	I4(633-641)	FQVVNPHLL	y5.heavy	y5	536.813	593.341	100	22.6	5	Yes
NC52	I4(633-641)	FQVVNPHLL	y5.light	y5	533.806	593.341	100	22.6	5	Yes
NC52	I4(633-641)	FQVVNPHLL	y6.heavy	y6	536.813	698.423	100	25.6	5	Yes
NC52	I4(633-641)	FQVVNPHLL	y6.light	y6	533.806	692.409	100	25.6	5	Yes
NC52	I4(633-641)	FQVVNPHLL	y7.heavy	y7	536.813	797.491	100	22.6	5	Yes
NC52	I4(633-641)	FQVVNPHLL	y7.light	y7	533.806	791.477	100	22.6	5	Yes
NC53	A37(143-151)	LYVNNLSLI	b2.heavy	b2	527.812	277.155	100	37.2	5	No, because light peptide never detected
NC53	A37(143-151)	LYVNNLSLI	b2.light	b2	524.805	277.155	100	37.2	5	No, because light peptide never detected
NC53	A37(143-151)	LYVNNLSLI	b5.heavy	b5	527.812	610.323	100	28.2	5	No, because light peptide never detected
NC53	A37(143-151)	LYVNNLSLI	b5.light	b5	524.805	604.309	100	28.2	5	No, because light peptide never detected
NC53	A37(143-151)	LYVNNLSLI	b7.heavy	b7	527.812	810.439	100	18	5	No, because light peptide never detected
NC53	A37(143-151)	LYVNNLSLI	b7.light	b7	524.805	804.425	100	18	5	No, because light peptide never detected
NC53	A37(143-151)	LYVNNLSLI	b8.heavy	b8	527.812	923.523	100	18	5	No, because light peptide never detected
NC53	A37(143-151)	LYVNNLSLI	b8.light	b8	524.805	917.509	100	18	5	No, because light peptide never detected
NC54	A20(146-154)	QSPVNIFKL	b4.heavy	b4	526.313	418.233	100	28.2	5	Yes
NC54	A20(146-154)	QSPVNIFKL	b4.light	b4	523.306	412.219	100	28.2	5	Yes
NC54	A20(146-154)	QSPVNIFKL	y3.heavy	y3	526.313	407.265	100	22.2	5	Yes
NC54	A20(146-154)	QSPVNIFKL	y3.light	y3	523.306	407.265	100	22.2	5	Yes
NC54	A20(146-154)	QSPVNIFKL	y5.heavy	y5	526.313	634.392	100	28.2	5	Yes
NC54	A20(146-154)	QSPVNIFKL	y5.light	y5	523.306	634.392	100	28.2	5	Yes
NC54	A20(146-154)	QSPVNIFKL	y7.heavy	y7	526.313	836.527	100	28.2	5	Yes
NC54	A20(146-154)	QSPVNIFKL	y7.light	y7	523.306	830.513	100	28.2	5	Yes
NC56	A20(146-154)	QSPVNIFKL	b6.heavy	b6	517.799	628.333	100	18	5	N-terminal pyroglutamate version of peptide QSPVNIFKL
NC56	A20(146-154)	QSPVNIFKL	b6.light	b6	514.792	622.32	100	18	5	N-terminal pyroglutamate version of peptide QSPVNIFKL
NC56	A20(146-154)	QSPVNIFKL	y2.heavy	y2	517.799	260.197	100	21.8	5	N-terminal pyroglutamate version of peptide QSPVNIFKL
NC56	A20(146-154)	QSPVNIFKL	y2.light	y2	514.792	260.197	100	21.8	5	N-terminal pyroglutamate version of peptide QSPVNIFKL
NC56	A20(146-154)	QSPVNIFKL	y3.heavy	y3	517.799	407.265	100	18	5	N-terminal pyroglutamate version of peptide QSPVNIFKL
NC56	A20(146-154)	QSPVNIFKL	y3.light	y3	514.792	407.265	100	18	5	N-terminal pyroglutamate version of peptide QSPVNIFKL
NC56	A20(146-154)	QSPVNIFKL	y7+2.heavy	y7	517.799	418.767	100	24.8	5	N-terminal pyroglutamate version of peptide QSPVNIFKL
NC56	A20(146-154)	QSPVNIFKL	y7+2.light	y7	514.792	415.76	100	24.8	5	N-terminal pyroglutamate version of peptide QSPVNIFKL
NC57	A3(434-442)	SGVTHIDPL	b7.heavy	b7	472.758	716.361	100	22.8	5	Yes
NC57	A3(434-442)	SGVTHIDPL	b7.light	b7	469.751	710.347	100	22.8	5	Yes
NC57	A3(434-442)	SGVTHIDPL	b8.heavy	b8	472.758	813.413	100	22.8	5	Yes
NC57	A3(434-442)	SGVTHIDPL	b8.light	b8	469.751	807.399	100	22.8	5	Yes
NC57	A3(434-442)	SGVTHIDPL	y2.heavy	y2	472.758	229.155	100	22.8	5	Yes
NC57	A3(434-442)	SGVTHIDPL	y2.light	y2	469.751	229.155	100	22.8	5	Yes
NC57	A3(434-442)	SGVTHIDPL	y6.heavy	y6	472.758	695.372	100	22.8	5	Yes
NC57	A3(434-442)	SGVTHIDPL	y6.light	y6	469.751	695.372	100	22.8	5	Yes
NC58	A6(300-308)	TGINNVQSL	b6.heavy	b6	476.26	605.329	100	22.9	5	Yes
NC58	A6(300-308)	TGINNVQSL	b6.light	b6	473.254	599.315	100	22.9	5	Yes
NC58	A6(300-308)	TGINNVQSL	b7.heavy	b7	476.26	733.387	100	16	5	Yes
NC58	A6(300-308)	TGINNVQSL	b7.light	b7	473.254	727.373	100	16	5	Yes
NC58	A6(300-308)	TGINNVQSL	b8.heavy	b8	476.26	820.419	100	16	5	Yes
NC58	A6(300-308)	TGINNVQSL	b8.light	b8	473.254	814.405	100	16	5	Yes
NC58	A6(300-308)	TGINNVQSL	y2.heavy	y2	476.26	219.134	100	17	5	Yes
NC58	A6(300-308)	TGINNVQSL	y2.light	y2	473.254	219.134	100	17	5	Yes
NC59	A12(138-146)	VGEINHDLL	a8+2.heavy	a8	508.276	428.731	100	24.4	5	Yes
NC59	A12(138-146)	VGEINHDLL	a8+2.light	a8	505.269	425.724	100	24.4	5	Yes
NC59	A12(138-146)	VGEINHDLL	b7.heavy	b7	508.276	771.366	100	27.4	5	Yes
NC59	A12(138-146)	VGEINHDLL	b7.light	b7	505.269	765.353	100	27.4	5	Yes
NC59	A12(138-146)	VGEINHDLL	b8.heavy	b8	508.276	884.451	100	21.4	5	Yes
NC59	A12(138-146)	VGEINHDLL	b8.light	b8	505.269	878.437	100	21.4	5	Yes
NC59	A12(138-146)	VGEINHDLL	y8.heavy	y8	508.276	910.463	100	24.4	5	Yes
NC59	A12(138-146)	VGEINHDLL	y8.light	y8	505.269	910.463	100	24.4	5	Yes
NC6	A3(270-277)	KSYNYMLL	b5.heavy	b5	519.774	656.304	100	31	5	Yes
NC6	A3(270-277)	KSYNYMLL	b5.light	b5	516.265	656.304	100	31	5	Yes
NC6	A3(270-277)	KSYNYMLL	b6.heavy	b6	519.774	787.344	100	23	5	Yes
NC6	A3(270-277)	KSYNYMLL	b6.light	b6	516.265	787.344	100	23	5	Yes
NC6	A3(270-277)	KSYNYMLL	b7.heavy	b7	519.774	907.446	100	26	5	Yes
NC6	A3(270-277)	KSYNYMLL	b7.light	b7	516.265	900.428	100	26	5	Yes
NC6	A3(270-277)	KSYNYMLL	y2.heavy	y2	519.774	252.203	100	22	5	Yes
NC6	A3(270-277)	KSYNYMLL	y2.light	y2	516.265	245.186	100	22	5	Yes
NC60	E3(140-148)	VGPSNSPTF	b6.heavy	b6	456.229	548.271	100	25	5	Yes
NC60	E3(140-148)	VGPSNSPTF	b6.light	b6	453.222	542.257	100	25	5	Yes
NC60	E3(140-148)	VGPSNSPTF	b8.heavy	b8	456.229	746.371	100	16	5	Yes
NC60	E3(140-148)	VGPSNSPTF	b8.light	b8	453.222	740.357	100	16	5	Yes
NC60	E3(140-148)	VGPSNSPTF	y3.heavy	y3	456.229	364.187	100	19	5	Yes
NC60	E3(140-148)	VGPSNSPTF	y3.light	y3	453.222	364.187	100	19	5	Yes
NC60	E3(140-148)	VGPSNSPTF	y4.heavy	y4	456.229	451.219	100	16	5	Yes
NC60	E3(140-148)	VGPSNSPTF	y4.light	y4	453.222	451.219	100	16	5	Yes
NC61	B8(9-17)	VLFINSIHA	y5.heavy	y5	510.299	541.273	100	24.4	5	Yes
NC61	B8(9-17)	VLFINSIHA	y5.light	y5	507.293	541.273	100	24.4	5	Yes
NC61	B8(9-17)	VLFINSIHA	y6.heavy	y6	510.299	654.357	100	24.4	5	Yes
NC61	B8(9-17)	VLFINSIHA	y6.light	y6	507.293	654.357	100	24.4	5	Yes
NC61	B8(9-17)	VLFINSIHA	y7.heavy	y7	510.299	801.425	100	21.4	5	Yes
NC61	B8(9-17)	VLFINSIHA	y7.light	y7	507.293	801.425	100	21.4	5	Yes
NC61	B8(9-17)	VLFINSIHA	y8.heavy	y8	510.299	914.509	100	24.4	5	Yes
NC61	B8(9-17)	VLFINSIHA	y8.light	y8	507.293	914.509	100	24.4	5	Yes
NC63	E2(158-166)	VTIINRDHF	y5.heavy	y5	374.21	688.316	100	21.5	5	Yes
NC63	E2(158-166)	VTIINRDHF	y5.light	y5	372.205	688.316	100	21.5	5	Yes
NC63	E2(158-166)	VTIINRDHF	y7+2.heavy	y7	374.21	457.746	100	15.5	5	Yes
NC63	E2(158-166)	VTIINRDHF	y7+2.light	y7	372.205	457.746	100	15.5	5	Yes
NC63	E2(158-166)	VTIINRDHF	y8+2.heavy	y8	374.21	508.27	100	18.5	5	Yes
NC63	E2(158-166)	VTIINRDHF	y8+2.light	y8	372.205	508.27	100	18.5	5	Yes
NC64	C2(221-229)	VVIKNSDYI	b7.heavy	b7	528.802	762.439	100	25.3	5	Yes
NC64	C2(221-229)	VVIKNSDYI	b7.light	b7	525.795	756.425	100	25.3	5	Yes
NC64	C2(221-229)	VVIKNSDYI	b8.heavy	b8	528.802	925.502	100	19	5	Yes
NC64	C2(221-229)	VVIKNSDYI	b8.light	b8	525.795	919.488	100	19	5	Yes
NC64	C2(221-229)	VVIKNSDYI	y6.heavy	y6	528.802	739.362	100	25.3	5	Yes
NC64	C2(221-229)	VVIKNSDYI	y6.light	y6	525.795	739.362	100	25.3	5	Yes
NC64	C2(221-229)	VVIKNSDYI	y7.heavy	y7	528.802	852.446	100	22.3	5	Yes
NC64	C2(221-229)	VVIKNSDYI	y7.light	y7	525.795	852.446	100	22.3	5	Yes
NC7	A23(297-305)	IGMFNLTFI	b5.heavy	b5	531.792	563.265	100	30	5	No. Poor signal and highly prone to oxidation.
NC7	A23(297-305)	IGMFNLTFI	b5.light	b5	528.283	563.265	100	30	5	No. Poor signal and highly prone to oxidation.
NC7	A23(297-305)	IGMFNLTFI	b6.heavy	b6	531.792	683.366	100	16	5	No. Poor signal and highly prone to oxidation.
NC7	A23(297-305)	IGMFNLTFI	b6.light	b6	528.283	676.349	100	16	5	No. Poor signal and highly prone to oxidation.
NC7	A23(297-305)	IGMFNLTFI	b7.heavy	b7	531.792	784.414	100	18	5	No. Poor signal and highly prone to oxidation.
NC7	A23(297-305)	IGMFNLTFI	b7.light	b7	528.283	777.396	100	18	5	No. Poor signal and highly prone to oxidation.
NC7	A23(297-305)	IGMFNLTFI	y2.heavy	y2	531.792	279.17	100	26	5	No. Poor signal and highly prone to oxidation.
NC7	A23(297-305)	IGMFNLTFI	y2.light	y2	528.283	279.17	100	26	5	No. Poor signal and highly prone to oxidation.
NC9	A47(138-146)	AAFEFINSL	b5.heavy	b5	509.77	566.261	100	18	5	Yes
NC9	A47(138-146)	AAFEFINSL	b5.light	b5	506.261	566.261	100	18	5	Yes
NC9	A47(138-146)	AAFEFINSL	b6.heavy	b6	509.77	686.362	100	16	5	Yes
NC9	A47(138-146)	AAFEFINSL	b6.light	b6	506.261	679.345	100	16	5	Yes
NC9	A47(138-146)	AAFEFINSL	y3.heavy	y3	509.77	333.177	100	16	5	Yes
NC9	A47(138-146)	AAFEFINSL	y3.light	y3	506.261	333.177	100	16	5	Yes
NC9	A47(138-146)	AAFEFINSL	y5.heavy	y5	509.77	600.346	100	18	5	Yes
NC9	A47(138-146)	AAFEFINSL	y5.light	y5	506.261	593.329	100	18	5	Yes
