## Supplementary Table 5 for "A quantitative approach to poxvirus infection reveals general correlates of antigen presentation and immunogenicity for viral CD8^+^ T cell epitopes"

### Sheet: Sheet1
A23 (360-368)	A23	i	2.45262	H-2Db
A23 (360-368)	A23	ii	1.43873	H-2Db
A23 (360-368)	A23	iii	2.58746	H-2Db
A3 (191-199)	A3	i	0.103398	H-2Db
A3 (191-199)	A3	ii	0.040224	H-2Db
A3 (191-199)	A3	iii	0.078869	H-2Db
A3 (434-442)	A3	i	0.076213	H-2Db
A3 (434-442)	A3	ii	0.026797	H-2Db
A3 (434-442)	A3	iii	0.034294	H-2Db
A42 (88-96)	A42	i	0.404881	H-2Db
A42 (88-96)	A42	ii	0.131503	H-2Db
A42 (88-96)	A42	iii	0.286769	H-2Db
A47 (138-146)	A47	i	2.35286	H-2Kb
A47 (138-146)	A47	ii	1.22074	H-2Kb
A47 (138-146)	A47	iii	1.9793	H-2Kb
A47 (171-180)	A47	i	1.9758	H-2Db
A47 (171-180)	A47	ii	0.868425	H-2Db
A47 (171-180)	A47	iii	1.42456	H-2Db
A47 (42-49)	A47	i	0.891349	H-2Kb
A47 (42-49)	A47	ii	0.338951	H-2Kb
A47 (42-49)	A47	iii	0.624384	H-2Kb
A6 (264-271)	A6	i	0.242277	H-2Kb
A6 (264-271)	A6	ii	0.078583	H-2Kb
A6 (264-271)	A6	iii	0.21675	H-2Kb
A8 (189-196)	A8	i	2.76741	H-2Kb
A8 (189-196)	A8	ii	0.932225	H-2Kb
A8 (189-196)	A8	iii	2.86584	H-2Kb
B1 (92-99)	B1	i	0.823191	H-2Kb
B1 (92-99)	B1	ii	0.379055	H-2Kb
B1 (92-99)	B1	iii	0.543323	H-2Kb
B15 (64-71)	B15	i	0.280391	H-2Kb
B15 (64-71)	B15	ii	0.107049	H-2Kb
B15 (64-71)	B15	iii	0.251094	H-2Kb
B2 (54-62)	B2	i	0.064118	H-2Db
B2 (54-62)	B2	ii	0.036285	H-2Db
B2 (54-62)	B2	iii	0.061324	H-2Db
B8 (20-27)	B8	i	5.21975	H-2Kb
B8 (20-27)	B8	ii	2.61865	H-2Kb
B8 (20-27)	B8	iii	4.06762	H-2Kb
E11 (17-25)	E11	i	0.074172	H-2Db
E11 (17-25)	E11	ii	0.052167	H-2Db
E11 (17-25)	E11	iii	0.06431	H-2Db
E2 (158-166)	E2	i	0.544717	H-2Db
E2 (158-166)	E2	ii	0.211257	H-2Db
E2 (158-166)	E2	iii	0.38045	H-2Db
E3 (140-148)	E3	i	1.93555	H-2Db
E3 (140-148)	E3	ii	1.13017	H-2Db
E3 (140-148)	E3	iii	1.64415	H-2Db
E4 (96-103)	E4	i	0.884751	H-2Kb
E4 (96-103)	E4	ii	0.329506	H-2Kb
E4 (96-103)	E4	iii	0.706806	H-2Kb
I4 (633-641)	I4	i	2.71153	H-2Db
I4 (633-641)	I4	ii	1.10996	H-2Db
I4 (633-641)	I4	iii	1.88669	H-2Db
J3 (289-296)	J3	i	14.8194	H-2Kb
J3 (289-296)	J3	ii	5.33656	H-2Kb
J3 (289-296)	J3	iii	15.3463	H-2Kb
J4 (108-116)	J4	i	1.03129	H-2Kb
J4 (108-116)	J4	ii	0.511092	H-2Kb
J4 (108-116)	J4	iii	0.993354	H-2Kb
K3 (6-15)	K3	i	21.191	H-2Db
K3 (6-15)	K3	ii	10.2045	H-2Db
K3 (6-15)	K3	iii	15.8158	H-2Db
L2 (53-61)	L2	i	0.641382	H-2Kb
L2 (53-61)	L2	ii		H-2Kb
L2 (53-61)	L2	iii	1.01389	H-2Kb
Name		Replicate	fmole	allele
