## Supplementary Table 6 for "A quantitative approach to poxvirus infection reveals general correlates of antigen presentation and immunogenicity for viral CD8^+^ T cell epitopes"

### Sheet: Sheet1
Name	Sequence	Tested in N mice	Immunogenic in N mice	Response if Immunogenic #1	RiI #2	RiI #3	RiI #4	RiI #4	RiI #5	RiI #6	RiI Mouse#1B	RiI Mouse#2B	RiI Mouse#3B	Average if Imm	SEM of +ve	Average of All	IV Category
A10 (171-178)	NTYLFNIL	10	10	0.94875	0.7225	0.88875	0.54	0.34375	0.445	0.36	0.4175	0.4575	0.62625	0.575	0.0682276	0.575	Major
A11 (198-205)	AIVNYANL	10	10	1.26875	0.4525	0.80875	0.22	0.36375	0.405	0.46	0.7275	0.8075	0.29625	0.581	0.101015	0.581	Major
A12 (138-146)	VGEINHDLL	10	5	0.79875	0.4725	0.58875	0	0	0	0.31	0	0	0.16625	0.46725	0.109547	0.233625	Minor
A18 (247-255)	NSIINIAKL	10	0	0	0	0	0	0	0	0	0	0	0			0	Non
A18 (424-431)	TVYVFPNT	10	1	0	0	0.16875	0	0	0	0	0	0	0	0.16875		0.016875	Minor
A19 (47-55)	VSLDYINTM	10	7	0.18875	0.2025	0.24875	0	0	0.185	0.12	0.1975	0	0.30625	0.206964	0.0218709	0.144875	Major
A20 (146-154)	QSPVNIFKL	10	2	0.06875	0	0.10875	0	0	0	0	0	0	0	0.08875	0.02	0.01775	Minor
A23 (360-368)	STILNSIDI	10	1	0	0	0.13875	0	0	0	0	0	0	0	0.13875		0.013875	Minor
A3 (191-199)	YSPSNHHIL	10	5	0.18875	0.1725	0.33875	0	0	0	0	0.1875	0	0.25625	0.22875	0.031082	0.114375	Minor
A3 (270-277)	KSYNYMLL	10	10	2.00875	1.6525	1.58875	1.1	1.39375	1.865	1.13	1.5675	1.2575	1.61625	1.518	0.0945757	1.518	Major
A3 (434-442)	SGVTHIDPL	10	1	0.05875	0	0	0	0	0	0	0	0	0	0.05875		0.005875	Minor
A35 (122-129)	TIIEAYNL	10	7	0.45875	0.3625	0.47875	0	0	0	0.48	0.2275	0.3675	0.22625	0.371607	0.0416384	0.260125	Major
A42 (88-96)	YAPVSPIVI	10	10	1.23875	0.9325	1.28875	0.18	0.86375	0.335	0.53	0.5575	0.5675	0.51625	0.701	0.116518	0.701	Major
A47 (138-146)	AAFEFINSL	10	10	1.42875	0.9625	1.06875	0.97	1.75375	1.475	1.45	2.0275	2.2975	1.47625	1.491	0.13914	1.491	Major
A47 (171-180)	YAHINALEYI	10	10	1.36875	1.3425	1.35875	1.19	2.16375	2.105	1.45	2.4575	1.9475	3.13625	1.852	0.197836	1.852	Major
A47 (42-49)	TIQRFSSL	10	10	0.65875	0.6725	0.64875	0.24	0.34375	0.455	0.47	0.4275	0.3775	0.38625	0.468	0.0465457	0.468	Major
A51 (78-85)	RISRFANL	10	9	0.93875	0.9625	1.21875	1.25	0	0.735	0.56	0.9575	0.7775	0.94625	0.927361	0.0732242	0.834625	Major
A57 (129-136)	VNLAYSKL	10	0	0	0	0	0	0	0	0	0	0	0			0	Non
A6 (264-271)	YTLIYRQL	10	8	0.51875	0.3025	0.40875	0.33	0	0.565	0	0.4475	0.2675	0.49625	0.417031	0.0383977	0.333625	Major
A6 (300-308)	TGINNVQSL	10	7	0.65875	0.2625	0.29875	0.39	0.48375	0	0.22	0	0	0.14625	0.351429	0.0660985	0.246	Major
A8 (189-196)	ITYRFYLI	10	10	4.09875	3.5525	4.51875	2.34	2.00375	3.845	3.16	4.6875	3.5975	2.98625	3.479	0.276833	3.479	Major
B1 (92-99)	INVEYRFL	10	10	0.71875	0.3325	0.56875	0.22	0.47375	0.635	0.13	0.7275	0.5275	0.28625	0.462	0.0665507	0.462	Major
B15 (64-71)	VFIDIREL	10	2	0	0.1425	0.09875	0	0	0	0	0	0	0	0.120625	0.021875	0.024125	Minor
B2 (54-62)	YSQVNKRYI	10	10	1.38875	1.0225	1.68875	1.36	1.65375	1.305	0.72	1.1675	1.0775	0.92625	1.231	0.0977704	1.231	Major
B8 (20-27)	TSYKFESV	8	8	5.42875	5.8225	6.29875	N.T.	N.T.	7.625	5.7	6.9175	8.9175	6.81625	6.69078	0.409271	6.69078	Major
B8 (9-17)	VLFINSIHA	10	0	0	0	0	0	0	0	0	0	0	0			0	Non
C2 (221-229)	VVIKNSDYI	10	0	0	0	0	0	0	0	0	0	0	0			0	Non
C4 (125-132)	LNFRFENV	10	10	2.10875	1.2525	1.88875	1.33	1.00375	1.475	1.2	1.6675	1.3275	1.62625	1.488	0.106513	1.488	Major
D13 (340-347)	SVYLHTNL	10	1	0	0	0.20875	0	0	0	0	0	0	0	0.20875	#DIV/0!	0.020875	Minor
E11 (17-25)	FAIKNTDDV	10	8	1.03875	0.3725	0.50875	0	0	0.715	0.2	0.7275	0.5575	0.34625	0.558281	0.0939545	0.446625	Major
E2 (158-166)	VTIINRDHF	10	1	0	0	0.08875	0	0	0	0	0	0	0	0.08875		0.008875	Minor
E3 (140-148)	VGPSNSPTF	10	10	2.30875	1.4725	1.89875	0.73	0.71375	1.325	0.79	1.4375	1.0175	1.09625	1.279	0.165696	1.279	Major
E4 (96-103)	TNLEYKTL	10	10	0.88875	1.2025	1.15875	0.8	0.51375	0.625	0.74	0.8075	0.7475	0.86625	0.835	0.0674702	0.835	Major
E7 (130-137)	STLNFNNL	10	10	1.92875	1.6225	1.44875	0.62	0.71375	1.195	0.77	1.3675	1.3275	0.77625	1.177	0.139356	1.177	Major
F12 (123-131)	YGIENTDSI	9	1	N.T.	0	0.11875	0	0	0	0	0	0	0	0.11875		0.0131944	Minor
F12 (609-616)	SQFSYKEL	10	2	0.05875	0	0.08875	0	0	0	0	0	0	0	0.07375	0.015	0.01475	Minor
H1 (67-75)	NSNINIIHI	10	0	0	0	0	0	0	0	0	0	0	0			0	Non
I4 (633-641)	FQVVNPHLL	10	4	0.14875	0.1125	0.15875	0	0	0	0	0.1275	0	0	0.136875	0.0104146	0.05475	Minor
I5 (50-57)	TIFKYIGL	10	2	0.06875	0	0.06875	0	0	0	0	0	0	0	0.06875	2.77556e-17	0.01375	Minor
J3 (289-296)	SIFRFLNI	10	10	0.90875	0.8325	0.64875	0.61	0.63375	0.395	0.51	1.0075	1.1975	0.95625	0.77	0.0791693	0.77	Major
J4 (108-116)	DLFPSFVRL	10	10	2.55875	2.5625	2.03875	1.73	1.82375	1.845	1.19	1.8375	1.2975	1.47625	1.836	0.146798	1.836	Major
J6 (570-578)	SIYGFGVTF	10	10	5.71875	6.2925	5.55875	4.4	3.75375	4.435	3.82	4.8075	3.8575	3.87625	4.652	0.289026	4.652	Major
K3 (6-15)	YSLPNAGDVI	10	10	1.74875	2.4025	2.60875	1.05	1.01375	3.255	2.5	2.2675	5.7575	2.05625	2.466	0.425805	2.466	Major
L1 (141-149)	GSPTNLEFI	10	5	0.13875	0.1325	0.25875	0	0	0	0	0.2875	0	0.21625	0.20675	0.0311864	0.103375	Minor
L2 (53-61)	VIYIFTVRL	10	10	0.96875	0.9925	1.10875	1.13	0.55375	0.615	0.38	0.6275	0.5975	0.80625	0.778	0.0821236	0.778	Major
				* N.T Not tested
